# Differential cell signaling testing for cell-cell communication inference from single-cell data by dominoSignal

**DOI:** 10.1101/2025.05.02.651747

**Authors:** Jacob T. Mitchell, Orian Stapleton, Kavita Krishnan, Sushma Nagaraj, Dmitrijs Lvovs, Christopher Cherry, Amanda Poissonnier, Wes Horton, Andrew Adey, Varun Rao, Amanda Huff, Jacquelyn W. Zimmerman, Luciane T. Kagohara, Neeha Zaidi, Lisa M. Coussens, Elizabeth M. Jaffee, Jeniffer H. Elisseeff, Elana J. Fertig

**Affiliations:** Department of Oncology, Sydney Kimmel Comprehensive Cancer Center, Johns Hopkins University, Baltimore, Maryland, USA; Johns Hopkins Convergence Institute, Johns Hopkins University, Baltimore, Maryland, USA; Johns Hopkins Bloomberg Kimmel Institute, Johns Hopkins University, Baltimore, Maryland, USA; Quantitative Sciences Division, Department of Oncology, Johns Hopkins University, Baltimore, Maryland, USA; Department of Genetic Medicine, Johns Hopkins University, Baltimore, Maryland, USA; Department of Biomedical Engineering, Johns Hopkins University, Baltimore, Maryland, USA; Translational Tissue Engineering Center, Johns Hopkins University, Baltimore, Maryland, USA; Institute for Genome Sciences, University of Maryland School of Medicine, Baltimore, Maryland, USA; Department of Medicine, University of Maryland School of Medicine, Baltimore, Maryland, USA; Department of Cell, Developmental & Cancer Biology, Oregon Health & Science University, Portland, Oregon, USA; Department of Molecular & Medical Genetics, Oregon Health & Science University, Portland, Oregon, USA; Knight Cancer Institute, Oregon Health & Science University, Portland, Oregon, USA; Department of Chemical and Biomedical Engineering, Johns Hopkins University, Baltimore, Maryland, USA; Department of Applied Mathematics & Statistics, Whiting School of Engineering, Johns Hopkins University, Baltimore, Maryland, USA; Greenbaum Comprehensive Cancer Center, University of Maryland School of Medicine, Baltimore, Maryland, USA; Institute for Health Computing, University of Maryland School of Medicine, Baltimore, Maryland, USA

## Abstract

Algorithms for ligand-receptor network inference have emerged as commonly used tools to estimate cell-cell communication from reference single-cell data. Many studies employ these algorithms to compare signaling between conditions and lack methods to statistically identify signals that are significantly different. We previously developed the cell communication inference algorithm Domino, which considers ligand and receptor gene expression in association with downstream transcription factor activity scoring. We developed the dominoSignal software to innovate upon Domino and extend its functionality to test statistically differential cellular signaling. This new functionality includes compilation of active signals as linkages from multiple subjects in a single-cell data set and testing condition-dependent signaling linkage. The software is applicable for analysis of single-cell data sets with multiple subjects as biological replicates as well as with bootstrapped replicates from data sets with few or pooled subjects. We use simulation studies to benchmark the number of subjects in compared groups and cells within an annotated cell type sufficient to accurately identify differential linkages. We demonstrate the application of the Differential Cell Signaling Test (DCST) in the dominoSignal software to investigate consequences of cancer cell phenotypes and immunotherapy on cell-cell communication in tumor microenvironments. These applications in cancer studies demonstrate the ability of differential cell signaling analysis to infer changes to cell communication networks from therapeutic or experimental perturbations, which is broadly applicable across biological systems.
