## Supplemental Table S2 for "Differential cell signaling testing for cell-cell communication inference from single-cell data by dominoSignal"

	feature	C1_n	C1_count	C2_n	C2_count	logisticRegression.p.value	bin	fisher.p.value	proportion
bin_1.[B]:R1 <- L1:[B]	[B]:R1 <- L1:[B]	5	0	5	5	0.999526882712983	bin_1	0.00793650793650794	25/25
bin_2.[B]:R1 <- L1:[B]	[B]:R1 <- L1:[B]	5	0	5	5	0.999526882712983	bin_2	0.00793650793650794	25/25
bin_3.[B]:R1 <- L1:[B]	[B]:R1 <- L1:[B]	5	0	5	5	0.999526882712983	bin_3	0.00793650793650794	25/25
bin_4.[B]:R1 <- L1:[B]	[B]:R1 <- L1:[B]	5	0	5	5	0.999526882712983	bin_4	0.00793650793650794	25/25
bin_5.[B]:R1 <- L1:[B]	[B]:R1 <- L1:[B]	5	0	5	5	0.999526882712983	bin_5	0.00793650793650794	25/25
bin_6.[B]:R1 <- L1:[B]	[B]:R1 <- L1:[B]	5	0	5	5	0.999526882712983	bin_6	0.00793650793650794	25/25
bin_7.[B]:R1 <- L1:[B]	[B]:R1 <- L1:[B]	5	0	5	5	0.999526882712983	bin_7	0.00793650793650794	25/25
bin_8.[B]:R1 <- L1:[B]	[B]:R1 <- L1:[B]	5	0	5	5	0.999526882712983	bin_8	0.00793650793650794	25/25
bin_9.[B]:R1 <- L1:[B]	[B]:R1 <- L1:[B]	5	0	5	5	0.999526882712983	bin_9	0.00793650793650794	25/25
bin_10.[B]:R1 <- L1:[B]	[B]:R1 <- L1:[B]	5	0	5	5	0.999526882712983	bin_10	0.00793650793650794	25/25
bin_11.[B]:R1 <- L1:[B]	[B]:R1 <- L1:[B]	5	0	5	5	0.999526882712983	bin_11	0.00793650793650794	25/25
bin_12.[B]:R1 <- L1:[B]	[B]:R1 <- L1:[B]	5	0	5	5	0.999526882712983	bin_12	0.00793650793650794	25/25
bin_13.[B]:R1 <- L1:[B]	[B]:R1 <- L1:[B]	5	0	5	5	0.999526882712983	bin_13	0.00793650793650794	25/25
bin_14.[B]:R1 <- L1:[B]	[B]:R1 <- L1:[B]	5	0	5	5	0.999526882712983	bin_14	0.00793650793650794	25/25
bin_15.[B]:R1 <- L1:[B]	[B]:R1 <- L1:[B]	5	0	5	5	0.999526882712983	bin_15	0.00793650793650794	25/25
bin_16.[B]:R1 <- L1:[B]	[B]:R1 <- L1:[B]	5	0	5	5	0.999526882712983	bin_16	0.00793650793650794	25/25
bin_17.[B]:R1 <- L1:[B]	[B]:R1 <- L1:[B]	5	0	5	5	0.999526882712983	bin_17	0.00793650793650794	25/25
bin_18.[B]:R1 <- L1:[B]	[B]:R1 <- L1:[B]	5	0	5	5	0.999526882712983	bin_18	0.00793650793650794	25/25
bin_19.[B]:R1 <- L1:[B]	[B]:R1 <- L1:[B]	5	0	5	5	0.999526882712983	bin_19	0.00793650793650794	25/25
bin_20.[B]:R1 <- L1:[B]	[B]:R1 <- L1:[B]	5	0	5	5	0.999526882712983	bin_20	0.00793650793650794	25/25
bin_21.[B]:R1 <- L1:[B]	[B]:R1 <- L1:[B]	5	0	5	5	0.999526882712983	bin_21	0.00793650793650794	25/25
bin_22.[B]:R1 <- L1:[B]	[B]:R1 <- L1:[B]	5	0	5	5	0.999526882712983	bin_22	0.00793650793650794	25/25
bin_23.[B]:R1 <- L1:[B]	[B]:R1 <- L1:[B]	5	0	5	5	0.999526882712983	bin_23	0.00793650793650794	25/25
bin_24.[B]:R1 <- L1:[B]	[B]:R1 <- L1:[B]	5	0	5	5	0.999526882712983	bin_24	0.00793650793650794	25/25
bin_25.[B]:R1 <- L1:[B]	[B]:R1 <- L1:[B]	5	0	5	5	0.999526882712983	bin_25	0.00793650793650794	25/25
bin_1.[B]:R1 <- L1:[B]1	[B]:R1 <- L1:[B]	10	0	10	10	0.999577657375757	bin_1	1.0825088224469e-05	25/25
bin_2.[B]:R1 <- L1:[B]1	[B]:R1 <- L1:[B]	10	0	10	10	0.999577657375757	bin_2	1.0825088224469e-05	25/25
bin_3.[B]:R1 <- L1:[B]1	[B]:R1 <- L1:[B]	10	0	10	10	0.999577657375757	bin_3	1.0825088224469e-05	25/25
bin_4.[B]:R1 <- L1:[B]1	[B]:R1 <- L1:[B]	10	0	10	10	0.999577657375757	bin_4	1.0825088224469e-05	25/25
bin_5.[B]:R1 <- L1:[B]1	[B]:R1 <- L1:[B]	10	0	10	10	0.999577657375757	bin_5	1.0825088224469e-05	25/25
bin_6.[B]:R1 <- L1:[B]1	[B]:R1 <- L1:[B]	10	0	10	10	0.999577657375757	bin_6	1.0825088224469e-05	25/25
bin_7.[B]:R1 <- L1:[B]1	[B]:R1 <- L1:[B]	10	0	10	9	0.99676066282788	bin_7	0.000119075970469159	25/25
bin_8.[B]:R1 <- L1:[B]1	[B]:R1 <- L1:[B]	10	0	10	10	0.999577657375757	bin_8	1.0825088224469e-05	25/25
bin_9.[B]:R1 <- L1:[B]1	[B]:R1 <- L1:[B]	10	0	10	10	0.999577657375757	bin_9	1.0825088224469e-05	25/25
bin_10.[B]:R1 <- L1:[B]1	[B]:R1 <- L1:[B]	10	0	10	8	0.996876061867951	bin_10	0.000714455822814955	25/25
bin_11.[B]:R1 <- L1:[B]1	[B]:R1 <- L1:[B]	10	0	10	9	0.996760662827879	bin_11	0.000119075970469159	25/25
bin_12.[B]:R1 <- L1:[B]1	[B]:R1 <- L1:[B]	10	0	10	10	0.999577657375757	bin_12	1.0825088224469e-05	25/25
bin_13.[B]:R1 <- L1:[B]1	[B]:R1 <- L1:[B]	10	0	10	10	0.999577657375757	bin_13	1.0825088224469e-05	25/25
bin_14.[B]:R1 <- L1:[B]1	[B]:R1 <- L1:[B]	10	0	10	9	0.996760662827874	bin_14	0.000119075970469159	25/25
bin_15.[B]:R1 <- L1:[B]1	[B]:R1 <- L1:[B]	10	0	10	10	0.999577657375757	bin_15	1.0825088224469e-05	25/25
bin_16.[B]:R1 <- L1:[B]1	[B]:R1 <- L1:[B]	10	0	10	10	0.999577657375757	bin_16	1.0825088224469e-05	25/25
bin_17.[B]:R1 <- L1:[B]1	[B]:R1 <- L1:[B]	10	0	10	10	0.999577657375757	bin_17	1.0825088224469e-05	25/25
bin_18.[B]:R1 <- L1:[B]1	[B]:R1 <- L1:[B]	10	0	10	10	0.999577657375757	bin_18	1.0825088224469e-05	25/25
bin_19.[B]:R1 <- L1:[B]1	[B]:R1 <- L1:[B]	10	0	10	10	0.999577657375757	bin_19	1.0825088224469e-05	25/25
bin_20.[B]:R1 <- L1:[B]1	[B]:R1 <- L1:[B]	10	0	10	10	0.999577657375757	bin_20	1.0825088224469e-05	25/25
bin_21.[B]:R1 <- L1:[B]1	[B]:R1 <- L1:[B]	10	0	10	10	0.999577657375757	bin_21	1.0825088224469e-05	25/25
bin_22.[B]:R1 <- L1:[B]1	[B]:R1 <- L1:[B]	10	0	10	10	0.999577657375757	bin_22	1.0825088224469e-05	25/25
bin_23.[B]:R1 <- L1:[B]1	[B]:R1 <- L1:[B]	10	0	10	10	0.999577657375757	bin_23	1.0825088224469e-05	25/25
bin_24.[B]:R1 <- L1:[B]1	[B]:R1 <- L1:[B]	10	0	10	9	0.996760662827878	bin_24	0.000119075970469159	25/25
bin_25.[B]:R1 <- L1:[B]1	[B]:R1 <- L1:[B]	10	0	10	10	0.999577657375757	bin_25	1.0825088224469e-05	25/25
bin_1.[B]:R1 <- L1:[B]2	[B]:R1 <- L1:[B]	15	0	15	15	0.999482738048863	bin_1	1.28934500757877e-08	25/25
bin_2.[B]:R1 <- L1:[B]2	[B]:R1 <- L1:[B]	15	0	15	14	0.995955638645891	bin_2	2.06295201212603e-07	25/25
bin_3.[B]:R1 <- L1:[B]2	[B]:R1 <- L1:[B]	15	0	15	15	0.999482738048863	bin_3	1.28934500757877e-08	25/25
bin_4.[B]:R1 <- L1:[B]2	[B]:R1 <- L1:[B]	15	0	15	15	0.999482738048863	bin_4	1.28934500757877e-08	25/25
bin_5.[B]:R1 <- L1:[B]2	[B]:R1 <- L1:[B]	15	0	15	14	0.99595563864589	bin_5	2.06295201212603e-07	25/25
bin_6.[B]:R1 <- L1:[B]2	[B]:R1 <- L1:[B]	15	0	15	15	0.999482738048863	bin_6	1.28934500757877e-08	25/25
bin_7.[B]:R1 <- L1:[B]2	[B]:R1 <- L1:[B]	15	0	15	15	0.999482738048863	bin_7	1.28934500757877e-08	25/25
bin_8.[B]:R1 <- L1:[B]2	[B]:R1 <- L1:[B]	15	0	15	15	0.999482738048863	bin_8	1.28934500757877e-08	25/25
bin_9.[B]:R1 <- L1:[B]2	[B]:R1 <- L1:[B]	15	0	15	15	0.999482738048863	bin_9	1.28934500757877e-08	25/25
bin_10.[B]:R1 <- L1:[B]2	[B]:R1 <- L1:[B]	15	0	15	15	0.999482738048863	bin_10	1.28934500757877e-08	25/25
bin_11.[B]:R1 <- L1:[B]2	[B]:R1 <- L1:[B]	15	0	15	15	0.999482738048863	bin_11	1.28934500757877e-08	25/25
bin_12.[B]:R1 <- L1:[B]2	[B]:R1 <- L1:[B]	15	0	15	15	0.999482738048863	bin_12	1.28934500757877e-08	25/25
bin_13.[B]:R1 <- L1:[B]2	[B]:R1 <- L1:[B]	15	0	15	14	0.995955638645899	bin_13	2.06295201212603e-07	25/25
bin_14.[B]:R1 <- L1:[B]2	[B]:R1 <- L1:[B]	15	0	15	15	0.999482738048863	bin_14	1.28934500757877e-08	25/25
bin_15.[B]:R1 <- L1:[B]2	[B]:R1 <- L1:[B]	15	0	15	15	0.999482738048863	bin_15	1.28934500757877e-08	25/25
bin_16.[B]:R1 <- L1:[B]2	[B]:R1 <- L1:[B]	15	0	15	15	0.999482738048863	bin_16	1.28934500757877e-08	25/25
bin_17.[B]:R1 <- L1:[B]2	[B]:R1 <- L1:[B]	15	0	15	15	0.999482738048863	bin_17	1.28934500757877e-08	25/25
bin_18.[B]:R1 <- L1:[B]2	[B]:R1 <- L1:[B]	15	0	15	15	0.999482738048863	bin_18	1.28934500757877e-08	25/25
bin_19.[B]:R1 <- L1:[B]2	[B]:R1 <- L1:[B]	15	0	15	15	0.999482738048863	bin_19	1.28934500757877e-08	25/25
bin_20.[B]:R1 <- L1:[B]2	[B]:R1 <- L1:[B]	15	0	15	15	0.999482738048863	bin_20	1.28934500757877e-08	25/25
bin_21.[B]:R1 <- L1:[B]2	[B]:R1 <- L1:[B]	15	0	15	15	0.999482738048863	bin_21	1.28934500757877e-08	25/25
bin_22.[B]:R1 <- L1:[B]2	[B]:R1 <- L1:[B]	15	0	15	15	0.999482738048863	bin_22	1.28934500757877e-08	25/25
bin_23.[B]:R1 <- L1:[B]2	[B]:R1 <- L1:[B]	15	0	15	15	0.999482738048863	bin_23	1.28934500757877e-08	25/25
bin_24.[B]:R1 <- L1:[B]2	[B]:R1 <- L1:[B]	15	0	15	14	0.995955638645889	bin_24	2.06295201212603e-07	25/25
bin_25.[B]:R1 <- L1:[B]2	[B]:R1 <- L1:[B]	15	0	15	14	0.99595563864589	bin_25	2.06295201212603e-07	25/25
bin_1.[B]:R1 <- L1:[B]3	[B]:R1 <- L1:[B]	20	0	20	20	0.999623559361823	bin_1	1.45088891038497e-11	25/25
bin_2.[B]:R1 <- L1:[B]3	[B]:R1 <- L1:[B]	20	0	20	20	0.999623559361823	bin_2	1.45088891038497e-11	25/25
bin_3.[B]:R1 <- L1:[B]3	[B]:R1 <- L1:[B]	20	0	20	20	0.999623559361823	bin_3	1.45088891038497e-11	25/25
bin_4.[B]:R1 <- L1:[B]3	[B]:R1 <- L1:[B]	20	0	20	20	0.999623559361823	bin_4	1.45088891038497e-11	25/25
bin_5.[B]:R1 <- L1:[B]3	[B]:R1 <- L1:[B]	20	0	20	19	0.997008139757613	bin_5	3.04686671180844e-10	25/25
bin_6.[B]:R1 <- L1:[B]3	[B]:R1 <- L1:[B]	20	0	20	20	0.999623559361823	bin_6	1.45088891038497e-11	25/25
bin_7.[B]:R1 <- L1:[B]3	[B]:R1 <- L1:[B]	20	0	20	19	0.99700813975761	bin_7	3.04686671180844e-10	25/25
bin_8.[B]:R1 <- L1:[B]3	[B]:R1 <- L1:[B]	20	0	20	20	0.999623559361823	bin_8	1.45088891038497e-11	25/25
bin_9.[B]:R1 <- L1:[B]3	[B]:R1 <- L1:[B]	20	0	20	20	0.999623559361823	bin_9	1.45088891038497e-11	25/25
bin_10.[B]:R1 <- L1:[B]3	[B]:R1 <- L1:[B]	20	0	20	20	0.999623559361823	bin_10	1.45088891038497e-11	25/25
bin_11.[B]:R1 <- L1:[B]3	[B]:R1 <- L1:[B]	20	0	20	19	0.997008139757641	bin_11	3.04686671180844e-10	25/25
bin_12.[B]:R1 <- L1:[B]3	[B]:R1 <- L1:[B]	20	0	20	20	0.999623559361823	bin_12	1.45088891038497e-11	25/25
bin_13.[B]:R1 <- L1:[B]3	[B]:R1 <- L1:[B]	20	0	20	20	0.999623559361823	bin_13	1.45088891038497e-11	25/25
bin_14.[B]:R1 <- L1:[B]3	[B]:R1 <- L1:[B]	20	0	20	20	0.999623559361823	bin_14	1.45088891038497e-11	25/25
bin_15.[B]:R1 <- L1:[B]3	[B]:R1 <- L1:[B]	20	0	20	20	0.999623559361823	bin_15	1.45088891038497e-11	25/25
bin_16.[B]:R1 <- L1:[B]3	[B]:R1 <- L1:[B]	20	0	20	20	0.999623559361823	bin_16	1.45088891038497e-11	25/25
bin_17.[B]:R1 <- L1:[B]3	[B]:R1 <- L1:[B]	20	0	20	20	0.999623559361823	bin_17	1.45088891038497e-11	25/25
bin_18.[B]:R1 <- L1:[B]3	[B]:R1 <- L1:[B]	20	0	20	20	0.999623559361823	bin_18	1.45088891038497e-11	25/25
bin_19.[B]:R1 <- L1:[B]3	[B]:R1 <- L1:[B]	20	0	20	19	0.997008139757627	bin_19	3.04686671180844e-10	25/25
bin_20.[B]:R1 <- L1:[B]3	[B]:R1 <- L1:[B]	20	0	20	20	0.999623559361823	bin_20	1.45088891038497e-11	25/25
bin_21.[B]:R1 <- L1:[B]3	[B]:R1 <- L1:[B]	20	0	20	20	0.999623559361823	bin_21	1.45088891038497e-11	25/25
bin_22.[B]:R1 <- L1:[B]3	[B]:R1 <- L1:[B]	20	0	20	19	0.997008139757642	bin_22	3.04686671180844e-10	25/25
bin_23.[B]:R1 <- L1:[B]3	[B]:R1 <- L1:[B]	20	0	20	20	0.999623559361823	bin_23	1.45088891038497e-11	25/25
bin_24.[B]:R1 <- L1:[B]3	[B]:R1 <- L1:[B]	20	0	20	20	0.999623559361823	bin_24	1.45088891038497e-11	25/25
bin_25.[B]:R1 <- L1:[B]3	[B]:R1 <- L1:[B]	20	0	20	20	0.999623559361823	bin_25	1.45088891038497e-11	25/25
bin_1.[B]:R1 <- L1:[B]4	[B]:R1 <- L1:[B]	25	0	25	25	0.999579126574755	bin_1	1.58214572048972e-14	25/25
bin_2.[B]:R1 <- L1:[B]4	[B]:R1 <- L1:[B]	25	0	25	25	0.999579126574755	bin_2	1.58214572048972e-14	25/25
bin_3.[B]:R1 <- L1:[B]4	[B]:R1 <- L1:[B]	25	0	25	25	0.999579126574755	bin_3	1.58214572048972e-14	25/25
bin_4.[B]:R1 <- L1:[B]4	[B]:R1 <- L1:[B]	25	0	25	25	0.999579126574755	bin_4	1.58214572048972e-14	25/25
bin_5.[B]:R1 <- L1:[B]4	[B]:R1 <- L1:[B]	25	0	25	25	0.999579126574755	bin_5	1.58214572048972e-14	25/25
bin_6.[B]:R1 <- L1:[B]4	[B]:R1 <- L1:[B]	25	0	25	25	0.999579126574755	bin_6	1.58214572048972e-14	25/25
bin_7.[B]:R1 <- L1:[B]4	[B]:R1 <- L1:[B]	25	0	25	24	0.996623118818142	bin_7	4.11357887327329e-13	25/25
bin_8.[B]:R1 <- L1:[B]4	[B]:R1 <- L1:[B]	25	0	25	24	0.996623118818165	bin_8	4.11357887327329e-13	25/25
bin_9.[B]:R1 <- L1:[B]4	[B]:R1 <- L1:[B]	25	0	25	25	0.999579126574755	bin_9	1.58214572048972e-14	25/25
bin_10.[B]:R1 <- L1:[B]4	[B]:R1 <- L1:[B]	25	0	25	25	0.999579126574755	bin_10	1.58214572048972e-14	25/25
bin_11.[B]:R1 <- L1:[B]4	[B]:R1 <- L1:[B]	25	0	25	25	0.999579126574755	bin_11	1.58214572048972e-14	25/25
bin_12.[B]:R1 <- L1:[B]4	[B]:R1 <- L1:[B]	25	0	25	25	0.999579126574755	bin_12	1.58214572048972e-14	25/25
bin_13.[B]:R1 <- L1:[B]4	[B]:R1 <- L1:[B]	25	0	25	24	0.996623118818189	bin_13	4.11357887327329e-13	25/25
bin_14.[B]:R1 <- L1:[B]4	[B]:R1 <- L1:[B]	25	0	25	24	0.996623118818166	bin_14	4.11357887327329e-13	25/25
bin_15.[B]:R1 <- L1:[B]4	[B]:R1 <- L1:[B]	25	0	25	23	0.994823026697628	bin_15	5.55333147891893e-12	25/25
bin_16.[B]:R1 <- L1:[B]4	[B]:R1 <- L1:[B]	25	0	25	24	0.996623118818168	bin_16	4.11357887327329e-13	25/25
bin_17.[B]:R1 <- L1:[B]4	[B]:R1 <- L1:[B]	25	0	25	23	0.994823026697629	bin_17	5.55333147891893e-12	25/25
bin_18.[B]:R1 <- L1:[B]4	[B]:R1 <- L1:[B]	25	0	25	25	0.999579126574755	bin_18	1.58214572048972e-14	25/25
bin_19.[B]:R1 <- L1:[B]4	[B]:R1 <- L1:[B]	25	0	25	22	0.994924258141584	bin_19	5.18310938032434e-11	25/25
bin_20.[B]:R1 <- L1:[B]4	[B]:R1 <- L1:[B]	25	0	25	25	0.999579126574755	bin_20	1.58214572048972e-14	25/25
bin_21.[B]:R1 <- L1:[B]4	[B]:R1 <- L1:[B]	25	0	25	25	0.999579126574755	bin_21	1.58214572048972e-14	25/25
bin_22.[B]:R1 <- L1:[B]4	[B]:R1 <- L1:[B]	25	0	25	24	0.996623118818165	bin_22	4.11357887327329e-13	25/25
bin_23.[B]:R1 <- L1:[B]4	[B]:R1 <- L1:[B]	25	0	25	24	0.99662311881819	bin_23	4.11357887327329e-13	25/25
bin_24.[B]:R1 <- L1:[B]4	[B]:R1 <- L1:[B]	25	0	25	25	0.999579126574755	bin_24	1.58214572048972e-14	25/25
bin_25.[B]:R1 <- L1:[B]4	[B]:R1 <- L1:[B]	25	0	25	25	0.999579126574755	bin_25	1.58214572048972e-14	25/25
bin_1.[B]:R1 <- L1:[B]5	[B]:R1 <- L1:[B]	30	0	30	30	0.99953895673837	bin_1	1.69112338921447e-17	25/25
bin_2.[B]:R1 <- L1:[B]5	[B]:R1 <- L1:[B]	30	0	30	29	0.996272523213799	bin_2	5.24248250656485e-16	25/25
bin_3.[B]:R1 <- L1:[B]5	[B]:R1 <- L1:[B]	30	0	30	30	0.99953895673837	bin_3	1.69112338921447e-17	25/25
bin_4.[B]:R1 <- L1:[B]5	[B]:R1 <- L1:[B]	30	0	30	30	0.99953895673837	bin_4	1.69112338921447e-17	25/25
bin_5.[B]:R1 <- L1:[B]5	[B]:R1 <- L1:[B]	30	0	30	30	0.99953895673837	bin_5	1.69112338921447e-17	25/25
bin_6.[B]:R1 <- L1:[B]5	[B]:R1 <- L1:[B]	30	0	30	30	0.99953895673837	bin_6	1.69112338921447e-17	25/25
bin_7.[B]:R1 <- L1:[B]5	[B]:R1 <- L1:[B]	30	0	30	30	0.99953895673837	bin_7	1.69112338921447e-17	25/25
bin_8.[B]:R1 <- L1:[B]5	[B]:R1 <- L1:[B]	30	0	30	30	0.99953895673837	bin_8	1.69112338921447e-17	25/25
bin_9.[B]:R1 <- L1:[B]5	[B]:R1 <- L1:[B]	30	0	30	30	0.99953895673837	bin_9	1.69112338921447e-17	25/25
bin_10.[B]:R1 <- L1:[B]5	[B]:R1 <- L1:[B]	30	0	30	30	0.99953895673837	bin_10	1.69112338921447e-17	25/25
bin_11.[B]:R1 <- L1:[B]5	[B]:R1 <- L1:[B]	30	0	30	30	0.99953895673837	bin_11	1.69112338921447e-17	25/25
bin_12.[B]:R1 <- L1:[B]5	[B]:R1 <- L1:[B]	30	0	30	30	0.99953895673837	bin_12	1.69112338921447e-17	25/25
bin_13.[B]:R1 <- L1:[B]5	[B]:R1 <- L1:[B]	30	0	30	30	0.99953895673837	bin_13	1.69112338921447e-17	25/25
bin_14.[B]:R1 <- L1:[B]5	[B]:R1 <- L1:[B]	30	0	30	30	0.99953895673837	bin_14	1.69112338921447e-17	25/25
bin_15.[B]:R1 <- L1:[B]5	[B]:R1 <- L1:[B]	30	0	30	30	0.99953895673837	bin_15	1.69112338921447e-17	25/25
bin_16.[B]:R1 <- L1:[B]5	[B]:R1 <- L1:[B]	30	0	30	29	0.99627252321383	bin_16	5.24248250656485e-16	25/25
bin_17.[B]:R1 <- L1:[B]5	[B]:R1 <- L1:[B]	30	0	30	30	0.99953895673837	bin_17	1.69112338921447e-17	25/25
bin_18.[B]:R1 <- L1:[B]5	[B]:R1 <- L1:[B]	30	0	30	30	0.99953895673837	bin_18	1.69112338921447e-17	25/25
bin_19.[B]:R1 <- L1:[B]5	[B]:R1 <- L1:[B]	30	0	30	29	0.996272523213809	bin_19	5.24248250656485e-16	25/25
bin_20.[B]:R1 <- L1:[B]5	[B]:R1 <- L1:[B]	30	0	30	29	0.996272523213833	bin_20	5.24248250656485e-16	25/25
bin_21.[B]:R1 <- L1:[B]5	[B]:R1 <- L1:[B]	30	0	30	29	0.996272523213829	bin_21	5.24248250656485e-16	25/25
bin_22.[B]:R1 <- L1:[B]5	[B]:R1 <- L1:[B]	30	0	30	30	0.99953895673837	bin_22	1.69112338921447e-17	25/25
bin_23.[B]:R1 <- L1:[B]5	[B]:R1 <- L1:[B]	30	0	30	30	0.99953895673837	bin_23	1.69112338921447e-17	25/25
bin_24.[B]:R1 <- L1:[B]5	[B]:R1 <- L1:[B]	30	0	30	30	0.99953895673837	bin_24	1.69112338921447e-17	25/25
bin_25.[B]:R1 <- L1:[B]5	[B]:R1 <- L1:[B]	30	0	30	29	0.996272523213808	bin_25	5.24248250656485e-16	25/25
bin_1.[B]:R1 <- L1:[B]6	[B]:R1 <- L1:[B]	35	0	35	34	0.995948182503579	bin_1	6.41789721534962e-19	25/25
bin_2.[B]:R1 <- L1:[B]6	[B]:R1 <- L1:[B]	35	0	35	34	0.995948182503579	bin_2	6.41789721534962e-19	25/25
bin_3.[B]:R1 <- L1:[B]6	[B]:R1 <- L1:[B]	35	0	35	35	0.999502016388645	bin_3	1.78274922648601e-20	25/25
bin_4.[B]:R1 <- L1:[B]6	[B]:R1 <- L1:[B]	35	0	35	35	0.999502016388645	bin_4	1.78274922648601e-20	25/25
bin_5.[B]:R1 <- L1:[B]6	[B]:R1 <- L1:[B]	35	0	35	34	0.995948182503598	bin_5	6.41789721534962e-19	25/25
bin_6.[B]:R1 <- L1:[B]6	[B]:R1 <- L1:[B]	35	0	35	34	0.995948182503603	bin_6	6.41789721534962e-19	25/25
bin_7.[B]:R1 <- L1:[B]6	[B]:R1 <- L1:[B]	35	0	35	35	0.999502016388645	bin_7	1.78274922648601e-20	25/25
bin_8.[B]:R1 <- L1:[B]6	[B]:R1 <- L1:[B]	35	0	35	35	0.999502016388645	bin_8	1.78274922648601e-20	25/25
bin_9.[B]:R1 <- L1:[B]6	[B]:R1 <- L1:[B]	35	0	35	35	0.999502016388645	bin_9	1.78274922648601e-20	25/25
bin_10.[B]:R1 <- L1:[B]6	[B]:R1 <- L1:[B]	35	0	35	34	0.995948182503612	bin_10	6.41789721534962e-19	25/25
bin_11.[B]:R1 <- L1:[B]6	[B]:R1 <- L1:[B]	35	0	35	35	0.999502016388645	bin_11	1.78274922648601e-20	25/25
bin_12.[B]:R1 <- L1:[B]6	[B]:R1 <- L1:[B]	35	0	35	35	0.999502016388645	bin_12	1.78274922648601e-20	25/25
bin_13.[B]:R1 <- L1:[B]6	[B]:R1 <- L1:[B]	35	0	35	35	0.999502016388645	bin_13	1.78274922648601e-20	25/25
bin_14.[B]:R1 <- L1:[B]6	[B]:R1 <- L1:[B]	35	0	35	34	0.995948182503589	bin_14	6.41789721534962e-19	25/25
bin_15.[B]:R1 <- L1:[B]6	[B]:R1 <- L1:[B]	35	0	35	35	0.999502016388645	bin_15	1.78274922648601e-20	25/25
bin_16.[B]:R1 <- L1:[B]6	[B]:R1 <- L1:[B]	35	0	35	34	0.995948182503613	bin_16	6.41789721534962e-19	25/25
bin_17.[B]:R1 <- L1:[B]6	[B]:R1 <- L1:[B]	35	0	35	34	0.995948182503593	bin_17	6.41789721534962e-19	25/25
bin_18.[B]:R1 <- L1:[B]6	[B]:R1 <- L1:[B]	35	0	35	34	0.995948182503577	bin_18	6.41789721534962e-19	25/25
bin_19.[B]:R1 <- L1:[B]6	[B]:R1 <- L1:[B]	35	0	35	35	0.999502016388645	bin_19	1.78274922648601e-20	25/25
bin_20.[B]:R1 <- L1:[B]6	[B]:R1 <- L1:[B]	35	0	35	34	0.99594818250359	bin_20	6.41789721534962e-19	25/25
bin_21.[B]:R1 <- L1:[B]6	[B]:R1 <- L1:[B]	35	0	35	35	0.999502016388645	bin_21	1.78274922648601e-20	25/25
bin_22.[B]:R1 <- L1:[B]6	[B]:R1 <- L1:[B]	35	0	35	35	0.999502016388645	bin_22	1.78274922648601e-20	25/25
bin_23.[B]:R1 <- L1:[B]6	[B]:R1 <- L1:[B]	35	0	35	35	0.999502016388645	bin_23	1.78274922648601e-20	25/25
bin_24.[B]:R1 <- L1:[B]6	[B]:R1 <- L1:[B]	35	0	35	35	0.999502016388645	bin_24	1.78274922648601e-20	25/25
bin_25.[B]:R1 <- L1:[B]6	[B]:R1 <- L1:[B]	35	0	35	35	0.999502016388645	bin_25	1.78274922648601e-20	25/25
bin_1.[B]:R1 <- L1:[B]7	[B]:R1 <- L1:[B]	40	0	40	40	0.999467632538173	bin_1	1.86034036560363e-23	25/25
bin_2.[B]:R1 <- L1:[B]7	[B]:R1 <- L1:[B]	40	0	40	39	0.995644743503372	bin_2	7.62739549897489e-22	25/25
bin_3.[B]:R1 <- L1:[B]7	[B]:R1 <- L1:[B]	40	0	40	38	0.995768880583833	bin_3	1.60175305478473e-20	25/25
bin_4.[B]:R1 <- L1:[B]7	[B]:R1 <- L1:[B]	40	0	40	38	0.995768880583873	bin_4	1.60175305478473e-20	25/25
bin_5.[B]:R1 <- L1:[B]7	[B]:R1 <- L1:[B]	40	0	40	38	0.99576888058383	bin_5	1.60175305478473e-20	25/25
bin_6.[B]:R1 <- L1:[B]7	[B]:R1 <- L1:[B]	40	0	40	39	0.995644743503377	bin_6	7.62739549897489e-22	25/25
bin_7.[B]:R1 <- L1:[B]7	[B]:R1 <- L1:[B]	40	0	40	40	0.999467632538173	bin_7	1.86034036560363e-23	25/25
bin_8.[B]:R1 <- L1:[B]7	[B]:R1 <- L1:[B]	40	0	40	40	0.999467632538173	bin_8	1.86034036560363e-23	25/25
bin_9.[B]:R1 <- L1:[B]7	[B]:R1 <- L1:[B]	40	0	40	40	0.999467632538173	bin_9	1.86034036560363e-23	25/25
bin_10.[B]:R1 <- L1:[B]7	[B]:R1 <- L1:[B]	40	0	40	37	0.993431706430987	bin_10	2.29584604519144e-19	25/25
bin_11.[B]:R1 <- L1:[B]7	[B]:R1 <- L1:[B]	40	0	40	40	0.999467632538173	bin_11	1.86034036560363e-23	25/25
bin_12.[B]:R1 <- L1:[B]7	[B]:R1 <- L1:[B]	40	0	40	38	0.995768880583852	bin_12	1.60175305478473e-20	25/25
bin_13.[B]:R1 <- L1:[B]7	[B]:R1 <- L1:[B]	40	0	40	40	0.999467632538173	bin_13	1.86034036560363e-23	25/25
bin_14.[B]:R1 <- L1:[B]7	[B]:R1 <- L1:[B]	40	0	40	40	0.999467632538173	bin_14	1.86034036560363e-23	25/25
bin_15.[B]:R1 <- L1:[B]7	[B]:R1 <- L1:[B]	40	0	40	40	0.999467632538173	bin_15	1.86034036560363e-23	25/25
bin_16.[B]:R1 <- L1:[B]7	[B]:R1 <- L1:[B]	40	0	40	39	0.995644743503372	bin_16	7.62739549897489e-22	25/25
bin_17.[B]:R1 <- L1:[B]7	[B]:R1 <- L1:[B]	40	0	40	40	0.999467632538173	bin_17	1.86034036560363e-23	25/25
bin_18.[B]:R1 <- L1:[B]7	[B]:R1 <- L1:[B]	40	0	40	40	0.999467632538173	bin_18	1.86034036560363e-23	25/25
bin_19.[B]:R1 <- L1:[B]7	[B]:R1 <- L1:[B]	40	0	40	39	0.995644743503372	bin_19	7.62739549897489e-22	25/25
bin_20.[B]:R1 <- L1:[B]7	[B]:R1 <- L1:[B]	40	0	40	39	0.995644743503352	bin_20	7.62739549897489e-22	25/25
bin_21.[B]:R1 <- L1:[B]7	[B]:R1 <- L1:[B]	40	0	40	40	0.999467632538173	bin_21	1.86034036560363e-23	25/25
bin_22.[B]:R1 <- L1:[B]7	[B]:R1 <- L1:[B]	40	0	40	40	0.999467632538173	bin_22	1.86034036560363e-23	25/25
bin_23.[B]:R1 <- L1:[B]7	[B]:R1 <- L1:[B]	40	0	40	40	0.999467632538173	bin_23	1.86034036560363e-23	25/25
bin_24.[B]:R1 <- L1:[B]7	[B]:R1 <- L1:[B]	40	0	40	40	0.999467632538173	bin_24	1.86034036560363e-23	25/25
bin_25.[B]:R1 <- L1:[B]7	[B]:R1 <- L1:[B]	40	0	40	40	0.999467632538173	bin_25	1.86034036560363e-23	25/25
bin_1.[B]:R1 <- L1:[B]8	[B]:R1 <- L1:[B]	45	0	45	44	0.995358469524244	bin_1	8.86085764811616e-25	25/25
bin_2.[B]:R1 <- L1:[B]8	[B]:R1 <- L1:[B]	45	0	45	45	0.999435339672709	bin_2	1.9262734017644e-26	25/25
bin_3.[B]:R1 <- L1:[B]8	[B]:R1 <- L1:[B]	45	0	45	44	0.995358469524254	bin_3	8.86085764811616e-25	25/25
bin_4.[B]:R1 <- L1:[B]8	[B]:R1 <- L1:[B]	45	0	45	45	0.999435339672709	bin_4	1.9262734017644e-26	25/25
bin_5.[B]:R1 <- L1:[B]8	[B]:R1 <- L1:[B]	45	0	45	45	0.999435339672709	bin_5	1.9262734017644e-26	25/25
bin_6.[B]:R1 <- L1:[B]8	[B]:R1 <- L1:[B]	45	0	45	44	0.995358469524263	bin_6	8.86085764811616e-25	25/25
bin_7.[B]:R1 <- L1:[B]8	[B]:R1 <- L1:[B]	45	0	45	45	0.999435339672709	bin_7	1.9262734017644e-26	25/25
bin_8.[B]:R1 <- L1:[B]8	[B]:R1 <- L1:[B]	45	0	45	45	0.999435339672709	bin_8	1.9262734017644e-26	25/25
bin_9.[B]:R1 <- L1:[B]8	[B]:R1 <- L1:[B]	45	0	45	44	0.995358469524248	bin_9	8.86085764811616e-25	25/25
bin_10.[B]:R1 <- L1:[B]8	[B]:R1 <- L1:[B]	45	0	45	45	0.999435339672709	bin_10	1.9262734017644e-26	25/25
bin_11.[B]:R1 <- L1:[B]8	[B]:R1 <- L1:[B]	45	0	45	44	0.995358469524244	bin_11	8.86085764811616e-25	25/25
bin_12.[B]:R1 <- L1:[B]8	[B]:R1 <- L1:[B]	45	0	45	45	0.999435339672709	bin_12	1.9262734017644e-26	25/25
bin_13.[B]:R1 <- L1:[B]8	[B]:R1 <- L1:[B]	45	0	45	44	0.995358469524263	bin_13	8.86085764811616e-25	25/25
bin_14.[B]:R1 <- L1:[B]8	[B]:R1 <- L1:[B]	45	0	45	44	0.995358469524237	bin_14	8.86085764811616e-25	25/25
bin_15.[B]:R1 <- L1:[B]8	[B]:R1 <- L1:[B]	45	0	45	44	0.995358469524251	bin_15	8.86085764811616e-25	25/25
bin_16.[B]:R1 <- L1:[B]8	[B]:R1 <- L1:[B]	45	0	45	45	0.999435339672709	bin_16	1.9262734017644e-26	25/25
bin_17.[B]:R1 <- L1:[B]8	[B]:R1 <- L1:[B]	45	0	45	44	0.995358469524293	bin_17	8.86085764811616e-25	25/25
bin_18.[B]:R1 <- L1:[B]8	[B]:R1 <- L1:[B]	45	0	45	44	0.995358469524301	bin_18	8.86085764811616e-25	25/25
bin_19.[B]:R1 <- L1:[B]8	[B]:R1 <- L1:[B]	45	0	45	44	0.995358469524252	bin_19	8.86085764811616e-25	25/25
bin_20.[B]:R1 <- L1:[B]8	[B]:R1 <- L1:[B]	45	0	45	45	0.999435339672709	bin_20	1.9262734017644e-26	25/25
bin_21.[B]:R1 <- L1:[B]8	[B]:R1 <- L1:[B]	45	0	45	45	0.999435339672709	bin_21	1.9262734017644e-26	25/25
bin_22.[B]:R1 <- L1:[B]8	[B]:R1 <- L1:[B]	45	0	45	44	0.99535846952431	bin_22	8.86085764811616e-25	25/25
bin_23.[B]:R1 <- L1:[B]8	[B]:R1 <- L1:[B]	45	0	45	44	0.995358469524274	bin_23	8.86085764811616e-25	25/25
bin_24.[B]:R1 <- L1:[B]8	[B]:R1 <- L1:[B]	45	0	45	44	0.995358469524289	bin_24	8.86085764811616e-25	25/25
bin_25.[B]:R1 <- L1:[B]8	[B]:R1 <- L1:[B]	45	0	45	45	0.999435339672709	bin_25	1.9262734017644e-26	25/25
bin_1.[B]:R1 <- L1:[B]9	[B]:R1 <- L1:[B]	50	0	50	50	0.99940479509575	bin_1	1.98233060428367e-29	25/25
bin_2.[B]:R1 <- L1:[B]9	[B]:R1 <- L1:[B]	50	0	50	49	0.99508662791433	bin_2	1.01098860818467e-27	25/25
bin_3.[B]:R1 <- L1:[B]9	[B]:R1 <- L1:[B]	50	0	50	49	0.99508662791428	bin_3	1.01098860818467e-27	25/25
bin_4.[B]:R1 <- L1:[B]9	[B]:R1 <- L1:[B]	50	0	50	50	0.99940479509575	bin_4	1.98233060428367e-29	25/25
bin_5.[B]:R1 <- L1:[B]9	[B]:R1 <- L1:[B]	50	0	50	49	0.995086627914302	bin_5	1.01098860818467e-27	25/25
bin_6.[B]:R1 <- L1:[B]9	[B]:R1 <- L1:[B]	50	0	50	48	0.995224383091214	bin_6	2.62857038128014e-26	25/25
bin_7.[B]:R1 <- L1:[B]9	[B]:R1 <- L1:[B]	50	0	50	48	0.995224383091247	bin_7	2.62857038128014e-26	25/25
bin_8.[B]:R1 <- L1:[B]9	[B]:R1 <- L1:[B]	50	0	50	49	0.995086627914281	bin_8	1.01098860818467e-27	25/25
bin_9.[B]:R1 <- L1:[B]9	[B]:R1 <- L1:[B]	50	0	50	49	0.995086627914303	bin_9	1.01098860818467e-27	25/25
bin_10.[B]:R1 <- L1:[B]9	[B]:R1 <- L1:[B]	50	0	50	49	0.995086627914296	bin_10	1.01098860818467e-27	25/25
bin_11.[B]:R1 <- L1:[B]9	[B]:R1 <- L1:[B]	50	0	50	48	0.99522438309124	bin_11	2.62857038128014e-26	25/25
bin_12.[B]:R1 <- L1:[B]9	[B]:R1 <- L1:[B]	50	0	50	50	0.99940479509575	bin_12	1.98233060428367e-29	25/25
bin_13.[B]:R1 <- L1:[B]9	[B]:R1 <- L1:[B]	50	0	50	50	0.99940479509575	bin_13	1.98233060428367e-29	25/25
bin_14.[B]:R1 <- L1:[B]9	[B]:R1 <- L1:[B]	50	0	50	49	0.995086627914269	bin_14	1.01098860818467e-27	25/25
bin_15.[B]:R1 <- L1:[B]9	[B]:R1 <- L1:[B]	50	0	50	49	0.995086627914279	bin_15	1.01098860818467e-27	25/25
bin_16.[B]:R1 <- L1:[B]9	[B]:R1 <- L1:[B]	50	0	50	49	0.995086627914335	bin_16	1.01098860818467e-27	25/25
bin_17.[B]:R1 <- L1:[B]9	[B]:R1 <- L1:[B]	50	0	50	49	0.995086627914323	bin_17	1.01098860818467e-27	25/25
bin_18.[B]:R1 <- L1:[B]9	[B]:R1 <- L1:[B]	50	0	50	50	0.99940479509575	bin_18	1.98233060428367e-29	25/25
bin_19.[B]:R1 <- L1:[B]9	[B]:R1 <- L1:[B]	50	0	50	50	0.99940479509575	bin_19	1.98233060428367e-29	25/25
bin_20.[B]:R1 <- L1:[B]9	[B]:R1 <- L1:[B]	50	0	50	47	0.992580324446281	bin_20	4.64380767359494e-25	25/25
bin_21.[B]:R1 <- L1:[B]9	[B]:R1 <- L1:[B]	50	0	50	49	0.995086627914334	bin_21	1.01098860818467e-27	25/25
bin_22.[B]:R1 <- L1:[B]9	[B]:R1 <- L1:[B]	50	0	50	48	0.995224383091178	bin_22	2.62857038128014e-26	25/25
bin_23.[B]:R1 <- L1:[B]9	[B]:R1 <- L1:[B]	50	0	50	49	0.995086627914278	bin_23	1.01098860818467e-27	25/25
bin_24.[B]:R1 <- L1:[B]9	[B]:R1 <- L1:[B]	50	0	50	49	0.995086627914269	bin_24	1.01098860818467e-27	25/25
bin_25.[B]:R1 <- L1:[B]9	[B]:R1 <- L1:[B]	50	0	50	48	0.995224383091216	bin_25	2.62857038128014e-26	25/25
bin_1.[B]:R1 <- L1:[B]10	[B]:R1 <- L1:[B]	55	0	55	53	0.994971236008917	bin_1	3.23971390608675e-29	25/25
bin_2.[B]:R1 <- L1:[B]10	[B]:R1 <- L1:[B]	55	0	55	53	0.994971236008915	bin_2	3.23971390608675e-29	25/25
bin_3.[B]:R1 <- L1:[B]10	[B]:R1 <- L1:[B]	55	0	55	53	0.994971236008938	bin_3	3.23971390608675e-29	25/25
bin_4.[B]:R1 <- L1:[B]10	[B]:R1 <- L1:[B]	55	0	55	53	0.994971236008939	bin_4	3.23971390608675e-29	25/25
bin_5.[B]:R1 <- L1:[B]10	[B]:R1 <- L1:[B]	55	0	55	54	0.994827147547054	bin_5	1.13674172143396e-30	25/25
bin_6.[B]:R1 <- L1:[B]10	[B]:R1 <- L1:[B]	55	0	55	55	0.99937574450228	bin_6	2.02989593113211e-32	25/25
bin_7.[B]:R1 <- L1:[B]10	[B]:R1 <- L1:[B]	55	0	55	55	0.99937574450228	bin_7	2.02989593113211e-32	25/25
bin_8.[B]:R1 <- L1:[B]10	[B]:R1 <- L1:[B]	55	0	55	55	0.99937574450228	bin_8	2.02989593113211e-32	25/25
bin_9.[B]:R1 <- L1:[B]10	[B]:R1 <- L1:[B]	55	0	55	55	0.99937574450228	bin_9	2.02989593113211e-32	25/25
bin_10.[B]:R1 <- L1:[B]10	[B]:R1 <- L1:[B]	55	0	55	55	0.99937574450228	bin_10	2.02989593113211e-32	25/25
bin_11.[B]:R1 <- L1:[B]10	[B]:R1 <- L1:[B]	55	0	55	55	0.99937574450228	bin_11	2.02989593113211e-32	25/25
bin_12.[B]:R1 <- L1:[B]10	[B]:R1 <- L1:[B]	55	0	55	51	0.992286937618202	bin_12	9.23858415552434e-27	25/25
bin_13.[B]:R1 <- L1:[B]10	[B]:R1 <- L1:[B]	55	0	55	55	0.99937574450228	bin_13	2.02989593113211e-32	25/25
bin_14.[B]:R1 <- L1:[B]10	[B]:R1 <- L1:[B]	55	0	55	54	0.994827147547084	bin_14	1.13674172143396e-30	25/25
bin_15.[B]:R1 <- L1:[B]10	[B]:R1 <- L1:[B]	55	0	55	54	0.994827147547097	bin_15	1.13674172143396e-30	25/25
bin_16.[B]:R1 <- L1:[B]10	[B]:R1 <- L1:[B]	55	0	55	55	0.99937574450228	bin_16	2.02989593113211e-32	25/25
bin_17.[B]:R1 <- L1:[B]10	[B]:R1 <- L1:[B]	55	0	55	53	0.994971236008958	bin_17	3.23971390608675e-29	25/25
bin_18.[B]:R1 <- L1:[B]10	[B]:R1 <- L1:[B]	55	0	55	54	0.994827147547088	bin_18	1.13674172143396e-30	25/25
bin_19.[B]:R1 <- L1:[B]10	[B]:R1 <- L1:[B]	55	0	55	55	0.99937574450228	bin_19	2.02989593113211e-32	25/25
bin_20.[B]:R1 <- L1:[B]10	[B]:R1 <- L1:[B]	55	0	55	55	0.99937574450228	bin_20	2.02989593113211e-32	25/25
bin_21.[B]:R1 <- L1:[B]10	[B]:R1 <- L1:[B]	55	0	55	54	0.994827147547101	bin_21	1.13674172143396e-30	25/25
bin_22.[B]:R1 <- L1:[B]10	[B]:R1 <- L1:[B]	55	0	55	54	0.994827147547099	bin_22	1.13674172143396e-30	25/25
bin_23.[B]:R1 <- L1:[B]10	[B]:R1 <- L1:[B]	55	0	55	55	0.99937574450228	bin_23	2.02989593113211e-32	25/25
bin_24.[B]:R1 <- L1:[B]10	[B]:R1 <- L1:[B]	55	0	55	52	0.9921844520211	bin_24	6.26344688510121e-28	25/25
bin_25.[B]:R1 <- L1:[B]10	[B]:R1 <- L1:[B]	55	0	55	52	0.992184452021129	bin_25	6.26344688510121e-28	25/25
