## Supplemental Table S3 for "Differential cell signaling testing for cell-cell communication inference from single-cell data by dominoSignal"

	feature	C1_n	C1_count	C2_n	C2_count	logisticRegression.p.value	bin	fisher.p.value	cluster_B_size	proportion
bin_1.[B]:R1 <- L1:[B]	[B]:R1 <- L1:[B]	20	0	20	15	0.993143415234942	bin_1	7.70857278087537e-07	50	25/25
bin_2.[B]:R1 <- L1:[B]	[B]:R1 <- L1:[B]	20	0	20	15	0.993143415234939	bin_2	7.70857278087537e-07	50	25/25
bin_3.[B]:R1 <- L1:[B]	[B]:R1 <- L1:[B]	20	0	20	13	0.993302534787639	bin_3	1.28843287908916e-05	50	25/25
bin_4.[B]:R1 <- L1:[B]	[B]:R1 <- L1:[B]	20	0	20	13	0.993302534787644	bin_4	1.28843287908916e-05	50	25/25
bin_5.[B]:R1 <- L1:[B]	[B]:R1 <- L1:[B]	20	0	20	13	0.993302534787669	bin_5	1.28843287908916e-05	50	25/25
bin_6.[B]:R1 <- L1:[B]	[B]:R1 <- L1:[B]	20	0	20	12	0.993373397521223	bin_6	4.50951507681207e-05	50	25/25
bin_7.[B]:R1 <- L1:[B]	[B]:R1 <- L1:[B]	20	0	20	14	0.993226799861282	bin_7	3.34038153837932e-06	50	25/25
bin_8.[B]:R1 <- L1:[B]	[B]:R1 <- L1:[B]	20	0	20	9	0.993574510406805	bin_8	0.00122850122850123	50	25/25
bin_9.[B]:R1 <- L1:[B]	[B]:R1 <- L1:[B]	20	0	20	13	0.993302534787639	bin_9	1.28843287908916e-05	50	25/25
bin_10.[B]:R1 <- L1:[B]	[B]:R1 <- L1:[B]	20	0	20	14	0.993226799861281	bin_10	3.34038153837932e-06	50	25/25
bin_11.[B]:R1 <- L1:[B]	[B]:R1 <- L1:[B]	20	0	20	16	0.995582095612977	bin_11	1.54171455617507e-07	50	25/25
bin_12.[B]:R1 <- L1:[B]	[B]:R1 <- L1:[B]	20	0	20	12	0.993373397521201	bin_12	4.50951507681207e-05	50	25/25
bin_13.[B]:R1 <- L1:[B]	[B]:R1 <- L1:[B]	20	0	20	12	0.9933733975212	bin_13	4.50951507681207e-05	50	25/25
bin_14.[B]:R1 <- L1:[B]	[B]:R1 <- L1:[B]	20	0	20	12	0.9933733975212	bin_14	4.50951507681207e-05	50	25/25
bin_15.[B]:R1 <- L1:[B]	[B]:R1 <- L1:[B]	20	0	20	14	0.99322679986127	bin_15	3.34038153837932e-06	50	25/25
bin_16.[B]:R1 <- L1:[B]	[B]:R1 <- L1:[B]	20	0	20	8	0.9936424602857	bin_16	0.00327600327600328	50	25/25
bin_17.[B]:R1 <- L1:[B]	[B]:R1 <- L1:[B]	20	0	20	11	0.99344134725365	bin_17	0.0001453065969195	50	25/25
bin_18.[B]:R1 <- L1:[B]	[B]:R1 <- L1:[B]	20	0	20	14	0.99322679986129	bin_18	3.34038153837932e-06	50	25/25
bin_19.[B]:R1 <- L1:[B]	[B]:R1 <- L1:[B]	20	0	20	12	0.993373397521195	bin_19	4.50951507681207e-05	50	25/25
bin_20.[B]:R1 <- L1:[B]	[B]:R1 <- L1:[B]	20	0	20	11	0.993441347253649	bin_20	0.0001453065969195	50	25/25
bin_21.[B]:R1 <- L1:[B]	[B]:R1 <- L1:[B]	20	0	20	10	0.993507928806486	bin_21	0.000435919790758502	50	25/25
bin_22.[B]:R1 <- L1:[B]	[B]:R1 <- L1:[B]	20	0	20	12	0.993373397521209	bin_22	4.50951507681207e-05	50	25/25
bin_23.[B]:R1 <- L1:[B]	[B]:R1 <- L1:[B]	20	0	20	13	0.993302534787639	bin_23	1.28843287908916e-05	50	25/25
bin_24.[B]:R1 <- L1:[B]	[B]:R1 <- L1:[B]	20	0	20	9	0.993574510406804	bin_24	0.00122850122850123	50	25/25
bin_25.[B]:R1 <- L1:[B]	[B]:R1 <- L1:[B]	20	0	20	11	0.993441347253648	bin_25	0.0001453065969195	50	25/25
bin_1.[B]:R1 <- L1:[B]1	[B]:R1 <- L1:[B]	20	0	20	10	0.993507928806485	bin_1	0.000435919790758502	100	25/25
bin_2.[B]:R1 <- L1:[B]1	[B]:R1 <- L1:[B]	20	0	20	15	0.993143415234964	bin_2	7.70857278087537e-07	100	25/25
bin_3.[B]:R1 <- L1:[B]1	[B]:R1 <- L1:[B]	20	0	20	12	0.993373397521211	bin_3	4.50951507681207e-05	100	25/25
bin_4.[B]:R1 <- L1:[B]1	[B]:R1 <- L1:[B]	20	0	20	13	0.993302534787639	bin_4	1.28843287908916e-05	100	25/25
bin_5.[B]:R1 <- L1:[B]1	[B]:R1 <- L1:[B]	20	0	20	14	0.99322679986127	bin_5	3.34038153837932e-06	100	25/25
bin_6.[B]:R1 <- L1:[B]1	[B]:R1 <- L1:[B]	20	0	20	14	0.993226799861309	bin_6	3.34038153837932e-06	100	25/25
bin_7.[B]:R1 <- L1:[B]1	[B]:R1 <- L1:[B]	20	0	20	14	0.993226799861286	bin_7	3.34038153837932e-06	100	25/25
bin_8.[B]:R1 <- L1:[B]1	[B]:R1 <- L1:[B]	20	0	20	13	0.993302534787643	bin_8	1.28843287908916e-05	100	25/25
bin_9.[B]:R1 <- L1:[B]1	[B]:R1 <- L1:[B]	20	0	20	16	0.995582095613013	bin_9	1.54171455617507e-07	100	25/25
bin_10.[B]:R1 <- L1:[B]1	[B]:R1 <- L1:[B]	20	0	20	12	0.993373397521224	bin_10	4.50951507681207e-05	100	25/25
bin_11.[B]:R1 <- L1:[B]1	[B]:R1 <- L1:[B]	20	0	20	14	0.993226799861286	bin_11	3.34038153837932e-06	100	25/25
bin_12.[B]:R1 <- L1:[B]1	[B]:R1 <- L1:[B]	20	0	20	15	0.99314341523494	bin_12	7.70857278087537e-07	100	25/25
bin_13.[B]:R1 <- L1:[B]1	[B]:R1 <- L1:[B]	20	0	20	17	0.995511999772724	bin_13	2.56952426029178e-08	100	25/25
bin_14.[B]:R1 <- L1:[B]1	[B]:R1 <- L1:[B]	20	0	20	16	0.995582095613002	bin_14	1.54171455617507e-07	100	25/25
bin_15.[B]:R1 <- L1:[B]1	[B]:R1 <- L1:[B]	20	0	20	14	0.993226799861282	bin_15	3.34038153837932e-06	100	25/25
bin_16.[B]:R1 <- L1:[B]1	[B]:R1 <- L1:[B]	20	0	20	13	0.993302534787643	bin_16	1.28843287908916e-05	100	25/25
bin_17.[B]:R1 <- L1:[B]1	[B]:R1 <- L1:[B]	20	0	20	12	0.993373397521207	bin_17	4.50951507681207e-05	100	25/25
bin_18.[B]:R1 <- L1:[B]1	[B]:R1 <- L1:[B]	20	0	20	12	0.993373397521195	bin_18	4.50951507681207e-05	100	25/25
bin_19.[B]:R1 <- L1:[B]1	[B]:R1 <- L1:[B]	20	0	20	10	0.993507928806485	bin_19	0.000435919790758502	100	25/25
bin_20.[B]:R1 <- L1:[B]1	[B]:R1 <- L1:[B]	20	0	20	12	0.993373397521202	bin_20	4.50951507681207e-05	100	25/25
bin_21.[B]:R1 <- L1:[B]1	[B]:R1 <- L1:[B]	20	0	20	14	0.993226799861284	bin_21	3.34038153837932e-06	100	25/25
bin_22.[B]:R1 <- L1:[B]1	[B]:R1 <- L1:[B]	20	0	20	17	0.995511999772793	bin_22	2.56952426029178e-08	100	25/25
bin_23.[B]:R1 <- L1:[B]1	[B]:R1 <- L1:[B]	20	0	20	16	0.995582095613002	bin_23	1.54171455617507e-07	100	25/25
bin_24.[B]:R1 <- L1:[B]1	[B]:R1 <- L1:[B]	20	0	20	11	0.99344134725365	bin_24	0.0001453065969195	100	25/25
bin_25.[B]:R1 <- L1:[B]1	[B]:R1 <- L1:[B]	20	0	20	15	0.993143415234954	bin_25	7.70857278087537e-07	100	25/25
bin_1.[B]:R1 <- L1:[B]2	[B]:R1 <- L1:[B]	20	0	20	13	0.993302534787644	bin_1	1.28843287908916e-05	150	25/25
bin_2.[B]:R1 <- L1:[B]2	[B]:R1 <- L1:[B]	20	0	20	15	0.993143415234939	bin_2	7.70857278087537e-07	150	25/25
bin_3.[B]:R1 <- L1:[B]2	[B]:R1 <- L1:[B]	20	0	20	18	0.995418898023068	bin_3	3.35155338298928e-09	150	25/25
bin_4.[B]:R1 <- L1:[B]2	[B]:R1 <- L1:[B]	20	0	20	17	0.995511999772793	bin_4	2.56952426029178e-08	150	25/25
bin_5.[B]:R1 <- L1:[B]2	[B]:R1 <- L1:[B]	20	0	20	14	0.99322679986131	bin_5	3.34038153837932e-06	150	25/25
bin_6.[B]:R1 <- L1:[B]2	[B]:R1 <- L1:[B]	20	0	20	15	0.993143415234939	bin_6	7.70857278087537e-07	150	25/25
bin_7.[B]:R1 <- L1:[B]2	[B]:R1 <- L1:[B]	20	0	20	17	0.995511999772756	bin_7	2.56952426029178e-08	150	25/25
bin_8.[B]:R1 <- L1:[B]2	[B]:R1 <- L1:[B]	20	0	20	16	0.995582095612999	bin_8	1.54171455617507e-07	150	25/25
bin_9.[B]:R1 <- L1:[B]2	[B]:R1 <- L1:[B]	20	0	20	19	0.997008139757633	bin_9	3.04686671180844e-10	150	25/25
bin_10.[B]:R1 <- L1:[B]2	[B]:R1 <- L1:[B]	20	0	20	17	0.995511999772739	bin_10	2.56952426029178e-08	150	25/25
bin_11.[B]:R1 <- L1:[B]2	[B]:R1 <- L1:[B]	20	0	20	20	0.999623559361823	bin_11	1.45088891038497e-11	150	25/25
bin_12.[B]:R1 <- L1:[B]2	[B]:R1 <- L1:[B]	20	0	20	19	0.997008139757609	bin_12	3.04686671180844e-10	150	25/25
bin_13.[B]:R1 <- L1:[B]2	[B]:R1 <- L1:[B]	20	0	20	17	0.995511999772764	bin_13	2.56952426029178e-08	150	25/25
bin_14.[B]:R1 <- L1:[B]2	[B]:R1 <- L1:[B]	20	0	20	14	0.993226799861291	bin_14	3.34038153837932e-06	150	25/25
bin_15.[B]:R1 <- L1:[B]2	[B]:R1 <- L1:[B]	20	0	20	17	0.995511999772752	bin_15	2.56952426029178e-08	150	25/25
bin_16.[B]:R1 <- L1:[B]2	[B]:R1 <- L1:[B]	20	0	20	18	0.995418898023063	bin_16	3.35155338298928e-09	150	25/25
bin_17.[B]:R1 <- L1:[B]2	[B]:R1 <- L1:[B]	20	0	20	17	0.995511999772793	bin_17	2.56952426029178e-08	150	25/25
bin_18.[B]:R1 <- L1:[B]2	[B]:R1 <- L1:[B]	20	0	20	17	0.995511999772768	bin_18	2.56952426029178e-08	150	25/25
bin_19.[B]:R1 <- L1:[B]2	[B]:R1 <- L1:[B]	20	0	20	17	0.995511999772757	bin_19	2.56952426029178e-08	150	25/25
bin_20.[B]:R1 <- L1:[B]2	[B]:R1 <- L1:[B]	20	0	20	13	0.993302534787653	bin_20	1.28843287908916e-05	150	25/25
bin_21.[B]:R1 <- L1:[B]2	[B]:R1 <- L1:[B]	20	0	20	17	0.995511999772752	bin_21	2.56952426029178e-08	150	25/25
bin_22.[B]:R1 <- L1:[B]2	[B]:R1 <- L1:[B]	20	0	20	18	0.995418898023047	bin_22	3.35155338298928e-09	150	25/25
bin_23.[B]:R1 <- L1:[B]2	[B]:R1 <- L1:[B]	20	0	20	19	0.997008139757641	bin_23	3.04686671180844e-10	150	25/25
bin_24.[B]:R1 <- L1:[B]2	[B]:R1 <- L1:[B]	20	0	20	15	0.993143415234942	bin_24	7.70857278087537e-07	150	25/25
bin_25.[B]:R1 <- L1:[B]2	[B]:R1 <- L1:[B]	20	0	20	15	0.99314341523494	bin_25	7.70857278087537e-07	150	25/25
bin_1.[B]:R1 <- L1:[B]3	[B]:R1 <- L1:[B]	20	0	20	18	0.995418898023047	bin_1	3.35155338298928e-09	200	25/25
bin_2.[B]:R1 <- L1:[B]3	[B]:R1 <- L1:[B]	20	0	20	15	0.993143415234968	bin_2	7.70857278087537e-07	200	25/25
bin_3.[B]:R1 <- L1:[B]3	[B]:R1 <- L1:[B]	20	0	20	19	0.99700813975762	bin_3	3.04686671180844e-10	200	25/25
bin_4.[B]:R1 <- L1:[B]3	[B]:R1 <- L1:[B]	20	0	20	17	0.995511999772744	bin_4	2.56952426029178e-08	200	25/25
bin_5.[B]:R1 <- L1:[B]3	[B]:R1 <- L1:[B]	20	0	20	18	0.995418898023058	bin_5	3.35155338298928e-09	200	25/25
bin_6.[B]:R1 <- L1:[B]3	[B]:R1 <- L1:[B]	20	0	20	18	0.995418898023058	bin_6	3.35155338298928e-09	200	25/25
bin_7.[B]:R1 <- L1:[B]3	[B]:R1 <- L1:[B]	20	0	20	19	0.997008139757627	bin_7	3.04686671180844e-10	200	25/25
bin_8.[B]:R1 <- L1:[B]3	[B]:R1 <- L1:[B]	20	0	20	17	0.995511999772757	bin_8	2.56952426029178e-08	200	25/25
bin_9.[B]:R1 <- L1:[B]3	[B]:R1 <- L1:[B]	20	0	20	16	0.995582095612983	bin_9	1.54171455617507e-07	200	25/25
bin_10.[B]:R1 <- L1:[B]3	[B]:R1 <- L1:[B]	20	0	20	15	0.993143415234954	bin_10	7.70857278087537e-07	200	25/25
bin_11.[B]:R1 <- L1:[B]3	[B]:R1 <- L1:[B]	20	0	20	16	0.995582095612977	bin_11	1.54171455617507e-07	200	25/25
bin_12.[B]:R1 <- L1:[B]3	[B]:R1 <- L1:[B]	20	0	20	18	0.995418898023065	bin_12	3.35155338298928e-09	200	25/25
bin_13.[B]:R1 <- L1:[B]3	[B]:R1 <- L1:[B]	20	0	20	18	0.995418898023078	bin_13	3.35155338298928e-09	200	25/25
bin_14.[B]:R1 <- L1:[B]3	[B]:R1 <- L1:[B]	20	0	20	15	0.993143415234954	bin_14	7.70857278087537e-07	200	25/25
bin_15.[B]:R1 <- L1:[B]3	[B]:R1 <- L1:[B]	20	0	20	19	0.997008139757618	bin_15	3.04686671180844e-10	200	25/25
bin_16.[B]:R1 <- L1:[B]3	[B]:R1 <- L1:[B]	20	0	20	17	0.995511999772752	bin_16	2.56952426029178e-08	200	25/25
bin_17.[B]:R1 <- L1:[B]3	[B]:R1 <- L1:[B]	20	0	20	19	0.99700813975761	bin_17	3.04686671180844e-10	200	25/25
bin_18.[B]:R1 <- L1:[B]3	[B]:R1 <- L1:[B]	20	0	20	20	0.999623559361823	bin_18	1.45088891038497e-11	200	25/25
bin_19.[B]:R1 <- L1:[B]3	[B]:R1 <- L1:[B]	20	0	20	15	0.993143415234949	bin_19	7.70857278087537e-07	200	25/25
bin_20.[B]:R1 <- L1:[B]3	[B]:R1 <- L1:[B]	20	0	20	18	0.995418898023048	bin_20	3.35155338298928e-09	200	25/25
bin_21.[B]:R1 <- L1:[B]3	[B]:R1 <- L1:[B]	20	0	20	14	0.993226799861268	bin_21	3.34038153837932e-06	200	25/25
bin_22.[B]:R1 <- L1:[B]3	[B]:R1 <- L1:[B]	20	0	20	17	0.995511999772793	bin_22	2.56952426029178e-08	200	25/25
bin_23.[B]:R1 <- L1:[B]3	[B]:R1 <- L1:[B]	20	0	20	19	0.997008139757641	bin_23	3.04686671180844e-10	200	25/25
bin_24.[B]:R1 <- L1:[B]3	[B]:R1 <- L1:[B]	20	0	20	18	0.995418898023043	bin_24	3.35155338298928e-09	200	25/25
bin_25.[B]:R1 <- L1:[B]3	[B]:R1 <- L1:[B]	20	0	20	19	0.997008139757612	bin_25	3.04686671180844e-10	200	25/25
bin_1.[B]:R1 <- L1:[B]4	[B]:R1 <- L1:[B]	20	0	20	17	0.995511999772792	bin_1	2.56952426029178e-08	250	25/25
bin_2.[B]:R1 <- L1:[B]4	[B]:R1 <- L1:[B]	20	0	20	19	0.99700813975762	bin_2	3.04686671180844e-10	250	25/25
bin_3.[B]:R1 <- L1:[B]4	[B]:R1 <- L1:[B]	20	0	20	20	0.999623559361823	bin_3	1.45088891038497e-11	250	25/25
bin_4.[B]:R1 <- L1:[B]4	[B]:R1 <- L1:[B]	20	0	20	20	0.999623559361823	bin_4	1.45088891038497e-11	250	25/25
bin_5.[B]:R1 <- L1:[B]4	[B]:R1 <- L1:[B]	20	0	20	19	0.997008139757633	bin_5	3.04686671180844e-10	250	25/25
bin_6.[B]:R1 <- L1:[B]4	[B]:R1 <- L1:[B]	20	0	20	19	0.997008139757613	bin_6	3.04686671180844e-10	250	25/25
bin_7.[B]:R1 <- L1:[B]4	[B]:R1 <- L1:[B]	20	0	20	16	0.995582095613001	bin_7	1.54171455617507e-07	250	25/25
bin_8.[B]:R1 <- L1:[B]4	[B]:R1 <- L1:[B]	20	0	20	18	0.995418898023066	bin_8	3.35155338298928e-09	250	25/25
bin_9.[B]:R1 <- L1:[B]4	[B]:R1 <- L1:[B]	20	0	20	20	0.999623559361823	bin_9	1.45088891038497e-11	250	25/25
bin_10.[B]:R1 <- L1:[B]4	[B]:R1 <- L1:[B]	20	0	20	19	0.997008139757633	bin_10	3.04686671180844e-10	250	25/25
bin_11.[B]:R1 <- L1:[B]4	[B]:R1 <- L1:[B]	20	0	20	17	0.995511999772753	bin_11	2.56952426029178e-08	250	25/25
bin_12.[B]:R1 <- L1:[B]4	[B]:R1 <- L1:[B]	20	0	20	19	0.997008139757612	bin_12	3.04686671180844e-10	250	25/25
bin_13.[B]:R1 <- L1:[B]4	[B]:R1 <- L1:[B]	20	0	20	17	0.995511999772792	bin_13	2.56952426029178e-08	250	25/25
bin_14.[B]:R1 <- L1:[B]4	[B]:R1 <- L1:[B]	20	0	20	20	0.999623559361823	bin_14	1.45088891038497e-11	250	25/25
bin_15.[B]:R1 <- L1:[B]4	[B]:R1 <- L1:[B]	20	0	20	18	0.995418898023064	bin_15	3.35155338298928e-09	250	25/25
bin_16.[B]:R1 <- L1:[B]4	[B]:R1 <- L1:[B]	20	0	20	20	0.999623559361823	bin_16	1.45088891038497e-11	250	25/25
bin_17.[B]:R1 <- L1:[B]4	[B]:R1 <- L1:[B]	20	0	20	20	0.999623559361823	bin_17	1.45088891038497e-11	250	25/25
bin_18.[B]:R1 <- L1:[B]4	[B]:R1 <- L1:[B]	20	0	20	18	0.995418898023042	bin_18	3.35155338298928e-09	250	25/25
bin_19.[B]:R1 <- L1:[B]4	[B]:R1 <- L1:[B]	20	0	20	19	0.997008139757642	bin_19	3.04686671180844e-10	250	25/25
bin_20.[B]:R1 <- L1:[B]4	[B]:R1 <- L1:[B]	20	0	20	19	0.997008139757617	bin_20	3.04686671180844e-10	250	25/25
bin_21.[B]:R1 <- L1:[B]4	[B]:R1 <- L1:[B]	20	0	20	18	0.995418898023068	bin_21	3.35155338298928e-09	250	25/25
bin_22.[B]:R1 <- L1:[B]4	[B]:R1 <- L1:[B]	20	0	20	19	0.997008139757609	bin_22	3.04686671180844e-10	250	25/25
bin_23.[B]:R1 <- L1:[B]4	[B]:R1 <- L1:[B]	20	0	20	19	0.997008139757641	bin_23	3.04686671180844e-10	250	25/25
bin_24.[B]:R1 <- L1:[B]4	[B]:R1 <- L1:[B]	20	0	20	19	0.997008139757617	bin_24	3.04686671180844e-10	250	25/25
bin_25.[B]:R1 <- L1:[B]4	[B]:R1 <- L1:[B]	20	0	20	19	0.997008139757628	bin_25	3.04686671180844e-10	250	25/25
bin_1.[B]:R1 <- L1:[B]5	[B]:R1 <- L1:[B]	20	0	20	17	0.995511999772739	bin_1	2.56952426029178e-08	300	25/25
bin_2.[B]:R1 <- L1:[B]5	[B]:R1 <- L1:[B]	20	0	20	19	0.997008139757612	bin_2	3.04686671180844e-10	300	25/25
bin_3.[B]:R1 <- L1:[B]5	[B]:R1 <- L1:[B]	20	0	20	20	0.999623559361823	bin_3	1.45088891038497e-11	300	25/25
bin_4.[B]:R1 <- L1:[B]5	[B]:R1 <- L1:[B]	20	0	20	19	0.997008139757612	bin_4	3.04686671180844e-10	300	25/25
bin_5.[B]:R1 <- L1:[B]5	[B]:R1 <- L1:[B]	20	0	20	18	0.99541889802305	bin_5	3.35155338298928e-09	300	25/25
bin_6.[B]:R1 <- L1:[B]5	[B]:R1 <- L1:[B]	20	0	20	19	0.997008139757628	bin_6	3.04686671180844e-10	300	25/25
bin_7.[B]:R1 <- L1:[B]5	[B]:R1 <- L1:[B]	20	0	20	18	0.995418898023065	bin_7	3.35155338298928e-09	300	25/25
bin_8.[B]:R1 <- L1:[B]5	[B]:R1 <- L1:[B]	20	0	20	19	0.997008139757613	bin_8	3.04686671180844e-10	300	25/25
bin_9.[B]:R1 <- L1:[B]5	[B]:R1 <- L1:[B]	20	0	20	20	0.999623559361823	bin_9	1.45088891038497e-11	300	25/25
bin_10.[B]:R1 <- L1:[B]5	[B]:R1 <- L1:[B]	20	0	20	19	0.99700813975762	bin_10	3.04686671180844e-10	300	25/25
bin_11.[B]:R1 <- L1:[B]5	[B]:R1 <- L1:[B]	20	0	20	19	0.997008139757633	bin_11	3.04686671180844e-10	300	25/25
bin_12.[B]:R1 <- L1:[B]5	[B]:R1 <- L1:[B]	20	0	20	19	0.997008139757628	bin_12	3.04686671180844e-10	300	25/25
bin_13.[B]:R1 <- L1:[B]5	[B]:R1 <- L1:[B]	20	0	20	20	0.999623559361823	bin_13	1.45088891038497e-11	300	25/25
bin_14.[B]:R1 <- L1:[B]5	[B]:R1 <- L1:[B]	20	0	20	20	0.999623559361823	bin_14	1.45088891038497e-11	300	25/25
bin_15.[B]:R1 <- L1:[B]5	[B]:R1 <- L1:[B]	20	0	20	19	0.99700813975761	bin_15	3.04686671180844e-10	300	25/25
bin_16.[B]:R1 <- L1:[B]5	[B]:R1 <- L1:[B]	20	0	20	20	0.999623559361823	bin_16	1.45088891038497e-11	300	25/25
bin_17.[B]:R1 <- L1:[B]5	[B]:R1 <- L1:[B]	20	0	20	19	0.997008139757642	bin_17	3.04686671180844e-10	300	25/25
bin_18.[B]:R1 <- L1:[B]5	[B]:R1 <- L1:[B]	20	0	20	20	0.999623559361823	bin_18	1.45088891038497e-11	300	25/25
bin_19.[B]:R1 <- L1:[B]5	[B]:R1 <- L1:[B]	20	0	20	19	0.997008139757628	bin_19	3.04686671180844e-10	300	25/25
bin_20.[B]:R1 <- L1:[B]5	[B]:R1 <- L1:[B]	20	0	20	17	0.995511999772792	bin_20	2.56952426029178e-08	300	25/25
bin_21.[B]:R1 <- L1:[B]5	[B]:R1 <- L1:[B]	20	0	20	19	0.997008139757628	bin_21	3.04686671180844e-10	300	25/25
bin_22.[B]:R1 <- L1:[B]5	[B]:R1 <- L1:[B]	20	0	20	19	0.997008139757627	bin_22	3.04686671180844e-10	300	25/25
bin_23.[B]:R1 <- L1:[B]5	[B]:R1 <- L1:[B]	20	0	20	20	0.999623559361823	bin_23	1.45088891038497e-11	300	25/25
bin_24.[B]:R1 <- L1:[B]5	[B]:R1 <- L1:[B]	20	0	20	17	0.995511999772757	bin_24	2.56952426029178e-08	300	25/25
bin_25.[B]:R1 <- L1:[B]5	[B]:R1 <- L1:[B]	20	0	20	19	0.99700813975761	bin_25	3.04686671180844e-10	300	25/25
bin_1.[B]:R1 <- L1:[B]6	[B]:R1 <- L1:[B]	20	0	20	19	0.997008139757617	bin_1	3.04686671180844e-10	350	25/25
bin_2.[B]:R1 <- L1:[B]6	[B]:R1 <- L1:[B]	20	0	20	20	0.999623559361823	bin_2	1.45088891038497e-11	350	25/25
bin_3.[B]:R1 <- L1:[B]6	[B]:R1 <- L1:[B]	20	0	20	19	0.997008139757628	bin_3	3.04686671180844e-10	350	25/25
bin_4.[B]:R1 <- L1:[B]6	[B]:R1 <- L1:[B]	20	0	20	20	0.999623559361823	bin_4	1.45088891038497e-11	350	25/25
bin_5.[B]:R1 <- L1:[B]6	[B]:R1 <- L1:[B]	20	0	20	20	0.999623559361823	bin_5	1.45088891038497e-11	350	25/25
bin_6.[B]:R1 <- L1:[B]6	[B]:R1 <- L1:[B]	20	0	20	20	0.999623559361823	bin_6	1.45088891038497e-11	350	25/25
bin_7.[B]:R1 <- L1:[B]6	[B]:R1 <- L1:[B]	20	0	20	20	0.999623559361823	bin_7	1.45088891038497e-11	350	25/25
bin_8.[B]:R1 <- L1:[B]6	[B]:R1 <- L1:[B]	20	0	20	17	0.995511999772792	bin_8	2.56952426029178e-08	350	25/25
bin_9.[B]:R1 <- L1:[B]6	[B]:R1 <- L1:[B]	20	0	20	18	0.995418898023071	bin_9	3.35155338298928e-09	350	25/25
bin_10.[B]:R1 <- L1:[B]6	[B]:R1 <- L1:[B]	20	0	20	20	0.999623559361823	bin_10	1.45088891038497e-11	350	25/25
bin_11.[B]:R1 <- L1:[B]6	[B]:R1 <- L1:[B]	20	0	20	20	0.999623559361823	bin_11	1.45088891038497e-11	350	25/25
bin_12.[B]:R1 <- L1:[B]6	[B]:R1 <- L1:[B]	20	0	20	20	0.999623559361823	bin_12	1.45088891038497e-11	350	25/25
bin_13.[B]:R1 <- L1:[B]6	[B]:R1 <- L1:[B]	20	0	20	20	0.999623559361823	bin_13	1.45088891038497e-11	350	25/25
bin_14.[B]:R1 <- L1:[B]6	[B]:R1 <- L1:[B]	20	0	20	20	0.999623559361823	bin_14	1.45088891038497e-11	350	25/25
bin_15.[B]:R1 <- L1:[B]6	[B]:R1 <- L1:[B]	20	0	20	18	0.995418898023048	bin_15	3.35155338298928e-09	350	25/25
bin_16.[B]:R1 <- L1:[B]6	[B]:R1 <- L1:[B]	20	0	20	20	0.999623559361823	bin_16	1.45088891038497e-11	350	25/25
bin_17.[B]:R1 <- L1:[B]6	[B]:R1 <- L1:[B]	20	0	20	20	0.999623559361823	bin_17	1.45088891038497e-11	350	25/25
bin_18.[B]:R1 <- L1:[B]6	[B]:R1 <- L1:[B]	20	0	20	20	0.999623559361823	bin_18	1.45088891038497e-11	350	25/25
bin_19.[B]:R1 <- L1:[B]6	[B]:R1 <- L1:[B]	20	0	20	20	0.999623559361823	bin_19	1.45088891038497e-11	350	25/25
bin_20.[B]:R1 <- L1:[B]6	[B]:R1 <- L1:[B]	20	0	20	19	0.997008139757618	bin_20	3.04686671180844e-10	350	25/25
bin_21.[B]:R1 <- L1:[B]6	[B]:R1 <- L1:[B]	20	0	20	20	0.999623559361823	bin_21	1.45088891038497e-11	350	25/25
bin_22.[B]:R1 <- L1:[B]6	[B]:R1 <- L1:[B]	20	0	20	19	0.997008139757618	bin_22	3.04686671180844e-10	350	25/25
bin_23.[B]:R1 <- L1:[B]6	[B]:R1 <- L1:[B]	20	0	20	20	0.999623559361823	bin_23	1.45088891038497e-11	350	25/25
bin_24.[B]:R1 <- L1:[B]6	[B]:R1 <- L1:[B]	20	0	20	20	0.999623559361823	bin_24	1.45088891038497e-11	350	25/25
bin_25.[B]:R1 <- L1:[B]6	[B]:R1 <- L1:[B]	20	0	20	19	0.99700813975762	bin_25	3.04686671180844e-10	350	25/25
bin_1.[B]:R1 <- L1:[B]7	[B]:R1 <- L1:[B]	20	0	20	20	0.999623559361823	bin_1	1.45088891038497e-11	400	25/25
bin_2.[B]:R1 <- L1:[B]7	[B]:R1 <- L1:[B]	20	0	20	20	0.999623559361823	bin_2	1.45088891038497e-11	400	25/25
bin_3.[B]:R1 <- L1:[B]7	[B]:R1 <- L1:[B]	20	0	20	20	0.999623559361823	bin_3	1.45088891038497e-11	400	25/25
bin_4.[B]:R1 <- L1:[B]7	[B]:R1 <- L1:[B]	20	0	20	20	0.999623559361823	bin_4	1.45088891038497e-11	400	25/25
bin_5.[B]:R1 <- L1:[B]7	[B]:R1 <- L1:[B]	20	0	20	19	0.997008139757641	bin_5	3.04686671180844e-10	400	25/25
bin_6.[B]:R1 <- L1:[B]7	[B]:R1 <- L1:[B]	20	0	20	18	0.995418898023078	bin_6	3.35155338298928e-09	400	25/25
bin_7.[B]:R1 <- L1:[B]7	[B]:R1 <- L1:[B]	20	0	20	20	0.999623559361823	bin_7	1.45088891038497e-11	400	25/25
bin_8.[B]:R1 <- L1:[B]7	[B]:R1 <- L1:[B]	20	0	20	20	0.999623559361823	bin_8	1.45088891038497e-11	400	25/25
bin_9.[B]:R1 <- L1:[B]7	[B]:R1 <- L1:[B]	20	0	20	20	0.999623559361823	bin_9	1.45088891038497e-11	400	25/25
bin_10.[B]:R1 <- L1:[B]7	[B]:R1 <- L1:[B]	20	0	20	20	0.999623559361823	bin_10	1.45088891038497e-11	400	25/25
bin_11.[B]:R1 <- L1:[B]7	[B]:R1 <- L1:[B]	20	0	20	16	0.995582095613	bin_11	1.54171455617507e-07	400	25/25
bin_12.[B]:R1 <- L1:[B]7	[B]:R1 <- L1:[B]	20	0	20	20	0.999623559361823	bin_12	1.45088891038497e-11	400	25/25
bin_13.[B]:R1 <- L1:[B]7	[B]:R1 <- L1:[B]	20	0	20	20	0.999623559361823	bin_13	1.45088891038497e-11	400	25/25
bin_14.[B]:R1 <- L1:[B]7	[B]:R1 <- L1:[B]	20	0	20	19	0.997008139757635	bin_14	3.04686671180844e-10	400	25/25
bin_15.[B]:R1 <- L1:[B]7	[B]:R1 <- L1:[B]	20	0	20	19	0.997008139757612	bin_15	3.04686671180844e-10	400	25/25
bin_16.[B]:R1 <- L1:[B]7	[B]:R1 <- L1:[B]	20	0	20	19	0.997008139757609	bin_16	3.04686671180844e-10	400	25/25
bin_17.[B]:R1 <- L1:[B]7	[B]:R1 <- L1:[B]	20	0	20	20	0.999623559361823	bin_17	1.45088891038497e-11	400	25/25
bin_18.[B]:R1 <- L1:[B]7	[B]:R1 <- L1:[B]	20	0	20	19	0.997008139757641	bin_18	3.04686671180844e-10	400	25/25
bin_19.[B]:R1 <- L1:[B]7	[B]:R1 <- L1:[B]	20	0	20	19	0.997008139757635	bin_19	3.04686671180844e-10	400	25/25
bin_20.[B]:R1 <- L1:[B]7	[B]:R1 <- L1:[B]	20	0	20	20	0.999623559361823	bin_20	1.45088891038497e-11	400	25/25
bin_21.[B]:R1 <- L1:[B]7	[B]:R1 <- L1:[B]	20	0	20	19	0.99700813975761	bin_21	3.04686671180844e-10	400	25/25
bin_22.[B]:R1 <- L1:[B]7	[B]:R1 <- L1:[B]	20	0	20	18	0.995418898023064	bin_22	3.35155338298928e-09	400	25/25
bin_23.[B]:R1 <- L1:[B]7	[B]:R1 <- L1:[B]	20	0	20	20	0.999623559361823	bin_23	1.45088891038497e-11	400	25/25
bin_24.[B]:R1 <- L1:[B]7	[B]:R1 <- L1:[B]	20	0	20	19	0.997008139757626	bin_24	3.04686671180844e-10	400	25/25
bin_25.[B]:R1 <- L1:[B]7	[B]:R1 <- L1:[B]	20	0	20	19	0.997008139757633	bin_25	3.04686671180844e-10	400	25/25
bin_1.[B]:R1 <- L1:[B]8	[B]:R1 <- L1:[B]	20	0	20	19	0.997008139757633	bin_1	3.04686671180844e-10	450	25/25
bin_2.[B]:R1 <- L1:[B]8	[B]:R1 <- L1:[B]	20	0	20	18	0.995418898023071	bin_2	3.35155338298928e-09	450	25/25
bin_3.[B]:R1 <- L1:[B]8	[B]:R1 <- L1:[B]	20	0	20	19	0.99700813975761	bin_3	3.04686671180844e-10	450	25/25
bin_4.[B]:R1 <- L1:[B]8	[B]:R1 <- L1:[B]	20	0	20	20	0.999623559361823	bin_4	1.45088891038497e-11	450	25/25
bin_5.[B]:R1 <- L1:[B]8	[B]:R1 <- L1:[B]	20	0	20	20	0.999623559361823	bin_5	1.45088891038497e-11	450	25/25
bin_6.[B]:R1 <- L1:[B]8	[B]:R1 <- L1:[B]	20	0	20	19	0.997008139757628	bin_6	3.04686671180844e-10	450	25/25
bin_7.[B]:R1 <- L1:[B]8	[B]:R1 <- L1:[B]	20	0	20	20	0.999623559361823	bin_7	1.45088891038497e-11	450	25/25
bin_8.[B]:R1 <- L1:[B]8	[B]:R1 <- L1:[B]	20	0	20	20	0.999623559361823	bin_8	1.45088891038497e-11	450	25/25
bin_9.[B]:R1 <- L1:[B]8	[B]:R1 <- L1:[B]	20	0	20	20	0.999623559361823	bin_9	1.45088891038497e-11	450	25/25
bin_10.[B]:R1 <- L1:[B]8	[B]:R1 <- L1:[B]	20	0	20	20	0.999623559361823	bin_10	1.45088891038497e-11	450	25/25
bin_11.[B]:R1 <- L1:[B]8	[B]:R1 <- L1:[B]	20	0	20	20	0.999623559361823	bin_11	1.45088891038497e-11	450	25/25
bin_12.[B]:R1 <- L1:[B]8	[B]:R1 <- L1:[B]	20	0	20	19	0.997008139757618	bin_12	3.04686671180844e-10	450	25/25
bin_13.[B]:R1 <- L1:[B]8	[B]:R1 <- L1:[B]	20	0	20	20	0.999623559361823	bin_13	1.45088891038497e-11	450	25/25
bin_14.[B]:R1 <- L1:[B]8	[B]:R1 <- L1:[B]	20	0	20	20	0.999623559361823	bin_14	1.45088891038497e-11	450	25/25
bin_15.[B]:R1 <- L1:[B]8	[B]:R1 <- L1:[B]	20	0	20	19	0.99700813975762	bin_15	3.04686671180844e-10	450	25/25
bin_16.[B]:R1 <- L1:[B]8	[B]:R1 <- L1:[B]	20	0	20	19	0.997008139757633	bin_16	3.04686671180844e-10	450	25/25
bin_17.[B]:R1 <- L1:[B]8	[B]:R1 <- L1:[B]	20	0	20	19	0.997008139757635	bin_17	3.04686671180844e-10	450	25/25
bin_18.[B]:R1 <- L1:[B]8	[B]:R1 <- L1:[B]	20	0	20	20	0.999623559361823	bin_18	1.45088891038497e-11	450	25/25
bin_19.[B]:R1 <- L1:[B]8	[B]:R1 <- L1:[B]	20	0	20	20	0.999623559361823	bin_19	1.45088891038497e-11	450	25/25
bin_20.[B]:R1 <- L1:[B]8	[B]:R1 <- L1:[B]	20	0	20	20	0.999623559361823	bin_20	1.45088891038497e-11	450	25/25
bin_21.[B]:R1 <- L1:[B]8	[B]:R1 <- L1:[B]	20	0	20	20	0.999623559361823	bin_21	1.45088891038497e-11	450	25/25
bin_22.[B]:R1 <- L1:[B]8	[B]:R1 <- L1:[B]	20	0	20	20	0.999623559361823	bin_22	1.45088891038497e-11	450	25/25
bin_23.[B]:R1 <- L1:[B]8	[B]:R1 <- L1:[B]	20	0	20	20	0.999623559361823	bin_23	1.45088891038497e-11	450	25/25
bin_24.[B]:R1 <- L1:[B]8	[B]:R1 <- L1:[B]	20	0	20	19	0.997008139757628	bin_24	3.04686671180844e-10	450	25/25
bin_25.[B]:R1 <- L1:[B]8	[B]:R1 <- L1:[B]	20	0	20	19	0.997008139757633	bin_25	3.04686671180844e-10	450	25/25
bin_1.[B]:R1 <- L1:[B]9	[B]:R1 <- L1:[B]	20	0	20	18	0.99541889802305	bin_1	3.35155338298928e-09	500	25/25
bin_2.[B]:R1 <- L1:[B]9	[B]:R1 <- L1:[B]	20	0	20	20	0.999623559361823	bin_2	1.45088891038497e-11	500	25/25
bin_3.[B]:R1 <- L1:[B]9	[B]:R1 <- L1:[B]	20	0	20	20	0.999623559361823	bin_3	1.45088891038497e-11	500	25/25
bin_4.[B]:R1 <- L1:[B]9	[B]:R1 <- L1:[B]	20	0	20	20	0.999623559361823	bin_4	1.45088891038497e-11	500	25/25
bin_5.[B]:R1 <- L1:[B]9	[B]:R1 <- L1:[B]	20	0	20	19	0.997008139757617	bin_5	3.04686671180844e-10	500	25/25
bin_6.[B]:R1 <- L1:[B]9	[B]:R1 <- L1:[B]	20	0	20	19	0.997008139757633	bin_6	3.04686671180844e-10	500	25/25
bin_7.[B]:R1 <- L1:[B]9	[B]:R1 <- L1:[B]	20	0	20	20	0.999623559361823	bin_7	1.45088891038497e-11	500	25/25
bin_8.[B]:R1 <- L1:[B]9	[B]:R1 <- L1:[B]	20	0	20	20	0.999623559361823	bin_8	1.45088891038497e-11	500	25/25
bin_9.[B]:R1 <- L1:[B]9	[B]:R1 <- L1:[B]	20	0	20	20	0.999623559361823	bin_9	1.45088891038497e-11	500	25/25
bin_10.[B]:R1 <- L1:[B]9	[B]:R1 <- L1:[B]	20	0	20	20	0.999623559361823	bin_10	1.45088891038497e-11	500	25/25
bin_11.[B]:R1 <- L1:[B]9	[B]:R1 <- L1:[B]	20	0	20	20	0.999623559361823	bin_11	1.45088891038497e-11	500	25/25
bin_12.[B]:R1 <- L1:[B]9	[B]:R1 <- L1:[B]	20	0	20	18	0.995418898023067	bin_12	3.35155338298928e-09	500	25/25
bin_13.[B]:R1 <- L1:[B]9	[B]:R1 <- L1:[B]	20	0	20	20	0.999623559361823	bin_13	1.45088891038497e-11	500	25/25
bin_14.[B]:R1 <- L1:[B]9	[B]:R1 <- L1:[B]	20	0	20	20	0.999623559361823	bin_14	1.45088891038497e-11	500	25/25
bin_15.[B]:R1 <- L1:[B]9	[B]:R1 <- L1:[B]	20	0	20	19	0.997008139757609	bin_15	3.04686671180844e-10	500	25/25
bin_16.[B]:R1 <- L1:[B]9	[B]:R1 <- L1:[B]	20	0	20	18	0.995418898023067	bin_16	3.35155338298928e-09	500	25/25
bin_17.[B]:R1 <- L1:[B]9	[B]:R1 <- L1:[B]	20	0	20	20	0.999623559361823	bin_17	1.45088891038497e-11	500	25/25
bin_18.[B]:R1 <- L1:[B]9	[B]:R1 <- L1:[B]	20	0	20	20	0.999623559361823	bin_18	1.45088891038497e-11	500	25/25
bin_19.[B]:R1 <- L1:[B]9	[B]:R1 <- L1:[B]	20	0	20	20	0.999623559361823	bin_19	1.45088891038497e-11	500	25/25
bin_20.[B]:R1 <- L1:[B]9	[B]:R1 <- L1:[B]	20	0	20	20	0.999623559361823	bin_20	1.45088891038497e-11	500	25/25
bin_21.[B]:R1 <- L1:[B]9	[B]:R1 <- L1:[B]	20	0	20	20	0.999623559361823	bin_21	1.45088891038497e-11	500	25/25
bin_22.[B]:R1 <- L1:[B]9	[B]:R1 <- L1:[B]	20	0	20	20	0.999623559361823	bin_22	1.45088891038497e-11	500	25/25
bin_23.[B]:R1 <- L1:[B]9	[B]:R1 <- L1:[B]	20	0	20	20	0.999623559361823	bin_23	1.45088891038497e-11	500	25/25
bin_24.[B]:R1 <- L1:[B]9	[B]:R1 <- L1:[B]	20	0	20	20	0.999623559361823	bin_24	1.45088891038497e-11	500	25/25
bin_25.[B]:R1 <- L1:[B]9	[B]:R1 <- L1:[B]	20	0	20	20	0.999623559361823	bin_25	1.45088891038497e-11	500	25/25
